# Variation and process of life history evolution in insular dwarfism as revealed by a natural experiment

**DOI:** 10.1101/2020.12.23.424186

**Authors:** Shoji Hayashi, Mugino O. Kubo, Marcelo R. Sánchez-Villagra, Hiroyuki Taruno, Masako Izawa, Tsunehiro Shiroma, Takayoshi Nakano, Masaki Fujita

## Abstract

Islands are a classic focus for evolutionary studies. One subject of much interest has been the evolution of “dwarfs”, significantly smaller island mammals relative to their continental counterparts. Although a consensus has been achieved that multivariate ecological causes are behind body size changes, the processes involved remain largely unexplored. Life history variables, including the age of first reproduction, growth rate, and longevity, are probably key to understanding the process of insular dwarfism. The Japanese Archipelago with numerous islands offers a unique natural experiment of evolution into different sizes within the same group of organisms, deer. Thus, we investigated eight deer populations with a total number of 52 individuals exhibiting body size variation, both extant and fossil, to clarify the effect of insularity on life history traits. We applied several methods to both extant and extinct populations to resolve life history changes among deer populations. Skeletochronology, using lines of arrested growth formed in long bones (femur and tibia), successfully reconstructed body growth curves and revealed a gradual change in growth trajectories reflecting the degree of insularity. Slower growth rates with prolonged growth periods in more isolated deer populations were revealed. An extensive examination of bone microstructure further corroborated this fact, with much slower growth and later somatic maturity evident in fossil insular deer isolated for more than 1.5 Myr. Finally, mortality patterns assessed by demographic analysis showed variation among deer populations, with a life history of insular populations shifting toward the “slow life”.
