## Supplementary material for "Variation and process of life history evolution in insular dwarfism as revealed by a natural experiment": SI Table S13

### Sheet: Raw data
Species	Specimen Nr.	Age at death (italic: estimation)	Sex	Age (years)	Zone	Femur APD (mm)	Femur LMD (mm)	Femur Midshaft Area (cm2)	Estimated BM (kg) by Femur APD	Estimated BM (kg) by Femur LMD	Tibia APD (mm)	Tibia LMD (mm)	Tibia Midshaft Area (cm2)	Estimated BM (kg) by Tibia APD	Estimated BM (kg) by Tibia LMD	Remarks
Cervus nippon (Hokkaido)	HOUMVC 00038	8 months	Female	0	At birth				6	6				6	6
				0.4	1	18.83	17.19	2.54224	42.8425	37.0179	15.21	18.1	2.16221	32.9654	38.1899
				0.67	2	19.02	17.35	2.59179	44.0456	38.0179	15.49	18.24	2.21905	34.7788	39.0129
Cervus nippon (Hokkaido)	HOUMVC 00039	8 months	Male	0	At birth				6	6				6	6
				0.4	1	19.69	19.45	3.00784	48.4593	52.8142	16.01	18.49	2.32497	38.3187	40.5105
				0.67	2	20.09	19.87	3.13522	51.2236	56.1623	16.37	18.71	2.40554	40.9036	41.8584
Cervus nippon (Hokkaido)	HOUMVC 00033	1 year and 8 months	Male	0	At birth				6	6				6	6
				0.4	1	20.88	22.25	3.6488	56.974	77.7684	16.57	19.47	2.53384	42.388	46.7341
				1.4	2	22.63	23.01	4.0897	71.1373	85.6585	17.94	21.55	3.0364	53.5206	61.8893
				1.67	3	23.96	23.81	4.4806	83.2749	94.5093	18.49	22.45	3.26019	58.4817	69.3084
Cervus nippon (Hokkaido)	HOUMVC 00034	1 year and 9 months	Female	0	At birth				6	6				6	6
				0.4	1	21.82	21.19	3.63141	64.3326	67.5789	17.28	20.21	2.74284	47.9439	51.8159
				1.4	2	23.34	22.67	4.15568	77.4651	82.0672	18.51	22.81	3.31605	58.6676	72.4276
				1.75	3	24.24	24	4.56913	85.9871	96.6954	19.17	23.22	3.49602	65.0228	76.0876
Cervus nippon (Hokkaido)	HOUMVC 00035	4 years and 8 months	Male	0	At birth				6	6				6	6
				0.4	1	20.1	21.63	3.41462	51.294	71.6954	18.5	21.35	3.10213	58.5746	60.3128
				1.4	2	23.6	23.66	4.38547	79.8689	92.8064	19.6	23	3.54057	69.398	74.1094
				2.4	3	24.2	24.45	4.64712	85.5962	102.004	20.85	24.25	3.97107	83.2085	85.7974
				3.4	4	24.94	25.33	4.9616	93.012	112.927	21.75	25.55	4.36456	94.1988	99.1362
				4.4	5	25.78	26.04	5.27247	101.912	122.276	22.4	27.05	4.75888	102.704	116.09
				4.67	6	26.03	26.4	5.39719	104.661	127.203	22.75	27.45	4.90471	107.487	120.902
Cervus nippon (Hokkaido)	HOUMVC 00036	4 years and 8 months	Female	0	At birth				6	6				6	6
				0.4	1	17.94	18.22	2.56721	37.486	43.7647	14.98	18.39	2.16363	31.5234	39.9071
				1.4	2	20.77	20.2	3.29517	56.1498	58.8879	15.61	19.8	2.42749	35.5757	48.9589
				2.4	3	21.65	21.32	3.62523	62.9594	68.7787	16.2	20.75	2.64012	39.6691	55.7381
				3.4	4	22.34	22.06	3.8706	68.6509	75.873	16.39	21.18	2.72643	41.0505	58.9932
				4.4	5	22.71	22.66	4.04173	71.8332	81.9631	16.67	21.69	2.83978	43.1434	63.0083
				4.67	6	23.14	23.02	4.18368	75.6478	85.7656	17.14	22.04	2.96696	46.8125	65.862
Cervus nippon (Hokkaido)	HOUMVC 00037	7 years and 6 months	Male	0	At birth				6	6				6	6	Recorded body mass (175.5kg) was noted in specimen tag.
				0.4	1	20.48	20.94	3.36819	54.0137	65.3103	19.03	21.9	3.2732	63.6386	64.7108
				1.4	2	26.36	24.38	5.04741	108.362	101.166	20.26	23.54	3.74572	76.484	79.0247
				2.4	3	27.29	25.64	5.49555	119.238	116.949	21.38	25.03	4.20299	89.5717	93.6528
				3.4	4	27.84	26.57	5.80966	125.985	129.574	22.31	26.1	4.5733	101.497	105.154
				4.4	5	27.99	26.9	5.91351	127.867	134.258	22.82	27.74	4.97178	108.46	124.47
				5.4	6	28.15	26.93	5.95394	129.893	134.689	22.92	28	5.04037	109.862	127.725
				6.4	7	28.29	27.01	6.00133	131.683	135.844	23.18	28.05	5.10665	113.56	128.357
				7.5	8	28.51	27.03	6.05248	134.527	136.133	23.23	28.15	5.13591	114.281	129.627
Cervus nippon (Honshu)	CBM-ZZ-671	6 months	Female	0	At birth				3.285	3.285				3.285	3.285
				0.4	1	13.21	14.1	1.46289	16.1143	20.9324	13.38	14.49	1.5227	22.6269	20.6352
				0.5	2	13.53	14.4	1.53021	17.2141	22.2395	14.06	15.37	1.69726	26.1713	24.292
Cervus nippon (Honshu)	CBM-ZZ-218	1 year and 2 months	Female	0	At birth				3.285	3.285				3.285	3.285
				0.4	1	15.85	13.97	1.73906	26.6367	20.3819	13.87	15.72	1.71245	25.1466	25.8537
				1.16667	2	18.38	15.64	2.25773	40.0772	28.2058	15.96	17.78	2.22871	37.9685	36.3506
Cervus nippon (Honshu)	CBM-ZZ-761	1 year and 2 months	Male	0	At birth				3.689	3.689				3.689	3.689
				0.4	1	16.31	15.44	1.97784	28.824	27.1805	13.63	16.33	1.74812	23.8905	28.726
				1.16667	2	18.28	16.96	2.43496	39.4786	35.6107	14.92	18.11	2.12216	31.1541	38.2483
Cervus nippon (Honshu)	CBM-ZZ-310	3 years and 5 months	Female	0	At birth				3.285	3.285				3.285	3.285
				0.4	1	16.87	15.4	2.04045	31.6371	26.9784	13.75	15.22	1.64364	24.5133	23.6417
				1.4	2	20.07	17.96	2.83102	51.0831	41.9918	14.89	17.23	2.01498	30.9706	33.3233
				2.4	3	20.82	18.32	2.99568	56.5235	44.4593	15.3	17.66	2.12213	33.5413	35.6757
				3.41667	4	21.07	18.68	3.09123	58.4156	47.0195	15.53	17.97	2.19184	35.0431	37.4357
Cervus nippon (Honshu)	CBM-ZZ-762	3 years and 2 months	Male	0	At birth				3.689	3.689				3.689	3.689
				0.4	1	17.94	15.24	2.14732	37.486	26.1798	14.38	17.09	1.93015	27.9587	32.5795
				1.4	2	19.23	17.57	2.65363	45.4001	39.4215	15.3	18.74	2.25191	33.5413	42.0444
				2.4	3	20.06	18.4	2.89894	51.0129	45.0202	16.18	19.83	2.51995	39.5255	49.1645
				3.16667	4	20.84	19.21	3.14423	56.6734	50.9608	16.95	20.23	2.69312	45.3055	51.9579
Cervus nippon (Honshu)	CBM-ZZ-759	7 years and 1 month	Male	0	At birth				3.689	3.689				3.689	3.689
				0.4	1	18.14	15.12	2.15416	38.6501	25.5911	12.99	15.84	1.61605	20.7449	26.4036
				1.4	2	19.7	17.81	2.75562	48.5272	40.9907	14.81	18.21	2.11814	30.4847	38.8356
				2.4	3	20.46	18.71	3.00656	53.8683	47.2371	15.77	19.11	2.36691	36.6568	44.3818
				3.4	4	21.26	19.2	3.20593	59.8802	50.8846	16.37	19.5	2.50711	40.9036	46.9336
				4.4	5	22	19.43	3.35726	65.8071	52.6581	16.76	20.68	2.72216	43.8307	55.2194
				5.4	6	22.75	19.67	3.5146	72.1827	54.5512	17.01	21	2.80552	45.7779	57.6163
				6.4	7	23.09	19.91	3.61065	75.1978	56.4882	17.33	21.09	2.87055	48.3523	58.3022
				7.08333	8	23.34	20.66	3.78722	77.4651	62.8292	17.62	21.16	2.92827	50.7662	58.8392
Cervus nippon (Honshu)	CBM-ZZ-412	8 years and 9 months	Female	0	At birth				3.285	3.285				3.285	3.285	The first LAG had been erased by remodeling.
				0.4
				1.4	1	16.65	15.45	2.02038	30.512	27.2312	14.18	15.47	1.72289	26.8325	24.7319
				2.4	2	17.32	15.99	2.17514	34.02	30.0602	14.96	15.9	1.86818	31.4	26.6812
				3.4	3	17.77	16.64	2.32237	36.5143	33.7117	15.17	16.2	1.93015	32.7116	28.0976
				4.4	4	18.29	17.1	2.4564	39.5382	36.4631	15.7	16.52	2.03704	36.1812	29.6604
				5.4	5	18.86	17.69	2.62035	43.031	40.2011	15.87	16.99	2.11768	37.3434	32.0547
				6.4	6	19.26	18.23	2.75761	45.5957	43.8338	15.98	17.12	2.14867	38.1083	32.738
				7.4	7	19.78	18.46	2.86779	49.0727	45.4439	16.15	17.36	2.20197	39.3107	34.0237
				8.75	8	19.98	18.79	2.94857	50.4537	47.8206	16.17	17.66	2.2428	39.4538	35.6757
Cervus nippon (Yakushima Isl.)	TPM-M-312	0 year	Unknown	0	At birth				2	2				2	2
				0.5	1	12.47	12.11	1.18604	13.7451	13.5118	10.92	12.05	1.03347	12.4625	12.3882
Cervus nippon (Yakushima Isl.)	TPM-M-314	1 year and 6 months	Male	0	At birth				2.1	2.1				2.1	2.1
				0.5	1	15.09	13.84	1.64027	23.2602	19.841	12.14	16.04	1.52937	17.0072	27.3364
				1	2	17.81	16.12	2.25486	36.7415	30.7688	13.61	17.78	1.90055	23.7878	36.3506
Cervus nippon (Yakushima Isl.)	TMP-M-313	3 years and 6 months	Male	0	At birth				2.1	2.1				2.1	2.1
				0.5	1	12.45	11.38	1.11276	13.6844	11.2987	9.88	9.01	0.699152	9.28985	5.54134
				1.5	2	14.31	12.88	1.44759	20.0924	16.1339	11.43	11.88	1.06648	14.2495	11.9106
				2.5	3	15.84	14	1.7417	26.5904	20.5081	12.79	13.57	1.36314	19.8212	17.2098
				3.5	4	16.53	14.87	1.93052	29.9093	24.3925	14.31	15.55	1.74767	27.561	25.0874
Cervus nippon (Yakushima Isl.)	TPM-M-316	5 years and 6 months	Male	0	At birth				2.1	2.1				2.1	2.1
				0.5	1	17.05	12.06	1.61496	32.577	13.3519	13	15.11	1.54276	20.7918	23.1718
				1.5	2	18.92	13.72	2.03876	43.4097	19.35	14.97	17.3	2.03403	31.4616	33.6993
				2.5	3	19.75	15.5	2.4043	48.8677	27.4855	15.48	18.74	2.2784	34.713	42.0444
				3.5	4	20.28	16.39	2.61058	52.5711	32.2749	16.05	18.93	2.38625	38.6005	43.2346
				4.5	5	20.74	16.74	2.72681	55.9264	34.2978	16.53	19.55	2.5381	42.0883	47.2674
				5.5	6	20.81	16.99	2.77687	56.4486	35.7923	16.64	19.8	2.58767	42.9158	48.9589
Cervus nippon (Kerama Isl.)	URB-MAM-80	4 months	Unknown	0	At birth				2	2				2	2
				0.333333	1	10.24	9.75	0.784142	7.98201	7.24211	8.16	8.36	0.53578	5.29856	4.50432
Cervus nippon (Kerama Isl.)	URB-MAM-194	1 year	Male	0	At birth				2.1	2.1				2.1	2.1
				0.5	1	12.95	12.6	1.28153	15.2544	15.1452	11.19	13.95	1.22601	15.6465	18.7614
				1	2	14.13	13.48	1.49597	19.4029	18.3921	12.1	14.54	1.38178	19.191	23.1718
Cervus nippon (Kerama Isl.)	URB-MAM-211	1 year	Female	0	At birth				1.8	1.8				1.8	1.8
				0.5	1	12.24	12.24	1.06227	13.057	10.3814	11.19	13.95	1.22601	13.3889	18.5766
				1	2	14.05	14.05	1.34515	19.1014	13.7702	12.1	14.54	1.38178	16.8432	20.8328
Cervus nippon (Kerama Isl.)	URB-MAM-55	4 years and 6 months	Male	0	At birth				2.1	2.1				2.1	2.1	Possibly malnourished individual. Excluded from analyses.
				0.5	1	11.16	10.9	0.95539	10.12	9.98113	8.36	8.34	0.547598	5.68891	4.47456
				1.5	2	12.01	11.29	1.06494	12.3914	11.0435	10.78	10.43	0.883066	11.9993	8.308
				2.5	3	13.05	12.09	1.23916	15.5816	13.4477	11.73	11.44	1.05394	15.3756	10.7294
				3.5	4	13.9	13.33	1.45524	18.5441	17.8094	12.67	12.61	1.25482	19.2802	14.0475
				4.5	5	14.83	13.68	1.59337	22.1714	19.1882	13.15	13.26	1.36949	21.504	16.1437
				5.5	6	15.44	13.9	1.68559	24.779	20.0894	13.73	13.71	1.47842	24.4088	17.7056
				6.5	7	15.69	14.16	1.74492	25.9016	21.1897	14.06	14.11	1.55812	26.1713	19.1722
				7	8	15.94	14.25	1.78399	27.056	21.5795	14.2	14.21	1.58479	26.9437	19.5505
Cervus nippon (Kerama Isl.)	URB-MAM-183	7 years and 6 months	Male	0	At birth				2.1	2.1				2.1	2.1
				0.5	1	9.79	10.1	0.776594	7.05138	8.01554	10.48	9.86	0.811574	11.0452	7.11142
				1.5	2	11.15	10.61	0.929138	10.095	9.23604	11.57	10.98	0.997759	14.768	9.57756
				2.5	3	13.88	11.43	1.24602	18.4706	11.4421	12.34	11.92	1.15526	17.8429	12.0219
				3.5	4	14.64	11.96	1.37519	21.3966	13.0359	12.72	12.81	1.27975	19.5044	14.6727
				4.5	5	15.85	12.55	1.56229	26.6367	14.973	13.08	13.34	1.37042	21.1697	16.4146
				5.5	6	16.37	13.07	1.68041	29.1174	16.8282	13.41	13.86	1.45976	22.7761	18.2468
				6.5	7	17.2	13.42	1.81289	33.3738	18.1575	13.52	14.21	1.5089	23.3289	19.5505
				7.5	8	17.71	14.07	1.95705	36.1752	20.8045	13.7	14.36	1.54513	24.2525	20.1269
Cervus nippon (Kerama Isl.)	URB-MAM-34	9 years	Female	0	At birth				1.8	1.8				1.8	1.8	Age at death was estimated from LAG and considered to be 9 years old.
				0.5
				1.5	1	12.19	12.52	1.19867	12.9104	14.8702	9.7	10.15	0.773264	8.80171	7.70536
				2.5	2	12.72	13.11	1.30972	14.5187	16.9768	10.93	11.1	0.952869	12.4961	9.87001
				3.5	3	13.11	13.56	1.39621	15.78	18.7079	11.7	12.01	1.10362	15.2604	12.2747
				4.5	4	13.55	13.95	1.48458	17.2844	20.2981	12.17	12.89	1.23206	17.1309	14.9277
				5.5	5	14.06	14.33	1.58242	19.1389	21.9299	12.7	13.44	1.34058	19.4145	16.7574
				6.5	6	14.48	14.89	1.69337	20.7577	24.487	13.11	14.11	1.45285	21.3125	19.1722
				7.5	7	14.89	15.1	1.76588	22.4197	25.4938	13.27	14.53	1.51435	22.0851	20.7932
				8.5	8	15.15	15.28	1.81813	23.5163	26.378	13.53	14.73	1.56527	23.3796	21.5949
				9	9	15.47	15.32	1.8614	24.912	26.5771	13.78	14.78	1.59961	24.6706	21.7983
Cervus nippon (Kerama Isl.)	URB-MAM-193	10 years and 6 months	Female	0	At birth				1.8	1.8				1.8	1.8	The first and second LAGs had been erased by remodeling.
				0.5
				1.5
				2.5	1	13.99	13.64	1.49873	18.8772	19.0272	13.04	15.29	1.56594	20.9802	23.9438
				3.5	2	15.11	14.6	1.73264	23.3454	23.1398	14.91	16.52	1.93454	31.0929	29.6604
				4.5	3	15.59	15.15	1.85502	25.4487	25.7374	15.07	16.6	1.96477	32.0826	30.0596
				5.5	4	16.13	15.54	1.96868	27.955	27.69	15.65	16.73	2.05636	35.844	30.7155
				6.5	5	16.65	15.95	2.08576	30.512	29.8444	15.78	17.09	2.11806	36.7251	32.5795
				7.5	6	17.03	16.39	2.19222	32.4717	32.2749	15.87	17.17	2.14011	37.3434	33.0032
				8.5	7	17.55	16.63	2.29224	35.2808	33.6534	16.02	17.21	2.16538	38.389	33.2164
				9.5	8	17.96	16.77	2.36553	37.6014	34.475	16.18	17.22	2.18827	39.5255	33.2699
				10.5	9	18.33	16.99	2.44594	39.7771	35.7923	16.34	17.29	2.2189	40.6839	33.6454
Muntiacus reevesi (Honshu)	CBM-ZZ-2687	5 months	Male	0	At birth				0.783	0.783				0.783	0.783	Body mass (4.9 kg) was recorded.
				0.278082	1	9.58	9.13	0.686952	6.64197	5.99474	8.78	9.8	0.675788	6.56935	6.99231
Muntiacus reevesi (Honshu)	CBM-ZZ-2649	10 months	Female	0	At birth				0.77	0.77				0.77	0.77	Body mass (6.8 kg) was recorded.
				0.5	1	11.4	11.14	0.997424	10.7318	10.6266	9.13	10.56	0.757224	7.36814	8.59771
				0.680821	2	11.49	11.28	1.01793	10.9671	11.0154	9.22	10.72	0.776275	7.5834	8.96303
Muntiacus reevesi (Honshu)	CBM-ZZ-2648	1 year and 10 months	Female	0	At birth				0.77	0.77				0.77	0.77	Body mass (8.5 kg) was recorded.
				0.5	1	10.72	9.49	0.799008	9.05717	6.70027	9.41	10.95	0.80927	8.05137	9.50532
				1.5	2	11.17	9.72	0.852726	10.1451	7.17818	9.9	11.25	0.874737	9.34516	10.2435
				1.83	3	11.57	9.99	0.907797	11.1791	7.76694	10.52	11.69	0.965873	11.1694	11.3909
Muntiacus reevesi (Honshu)	CBM-ZZ-2646	4 years and 9 months	Female	0	At birth				0.77	0.77				0.77	0.77	Body mass (7.2 kg) was recorded.
				0.5	1	10.5	9.13	0.752922	8.55363	5.99474	8.26	9.38	0.608517	5.49144	6.19412
				1.5	2	10.89	9.62	0.822797	9.45892	6.96776	9.49	9.69	0.722237	8.25397	6.77728
				2.5	3	11.24	9.88	0.872194	10.3214	7.52342	9.89	10.07	0.782196	9.31747	7.53847
				3.5	4	11.63	10.36	0.946301	11.3397	8.62366	10.38	10.4	0.847853	10.7386	8.24204
				4.5	5	12.08	10.58	1.00379	12.5916	9.1611	10.88	10.82	0.924583	12.329	9.19631
				4.75	6	12.3	10.7	1.03366	13.2344	9.46324	11.26	11.01	0.973679	13.6363	9.65015
Cervus astylodon	OPM-HAN06-582	NA	NA								10.35	12.56	1.02099	10.6478	13.8939	LAGs were not observed due to poor preservation. External diaphysial measurements were taken.
Cervus astylodon	OPM-HAN06-588	11 years	NA	0	At birth									1.25882	1.25882
				0.5	1						4.91	8.77	0.338198	1.19272	5.14243
				1.5	2						5.45	9.21	0.394227	1.62019	5.88843
				2.5	3						5.72	9.67	0.434423	1.86729	6.73864
				3.5	4						6.08	10.12	0.483252	2.23371	7.6425
				4.5	5						6.5	10.41	0.53144	2.71762	8.26399
				5.5	6						6.77	10.45	0.555642	3.0625	8.35216
				6.5	7						7.03	10.7	0.590784	3.42076	8.91684
				7.5	8						7.15	11.05	0.620523	3.59502	9.74747
				8.5	9						7.39	11.25	0.65296	3.96089	10.2435
				9.5	10						7.74	11.45	0.696043	4.5372	10.7554
				10.5	11						7.89	11.67	0.723166	4.8002	11.337
				11.5	12						8.24	11.78	0.762364	5.4525	11.6352
Cervus astylodon	OPM-HAN06-584	13 years	NA	0	At birth									1.25882	1.25882	The first LAG had been erased by remodeling.
				0.5	1
				1.5	2						5.34	7.47	0.313294	1.52605	3.29878
				2.5	3						5.94	8.04	0.375087	2.08606	4.04319
				3.5	4						6.09	8.5	0.406561	2.24452	4.71615
				4.5	5						6.43	8.76	0.44239	2.6326	5.12622
				5.5	6						6.76	9	0.477836	3.04924	5.52433
				6.5	7						7.09	9.57	0.532903	3.50717	6.54756
				7.5	8						7.58	10.19	0.606643	4.26734	7.78968
				8.5	9						7.91	10.49	0.651691	4.83601	8.44092
				9.5	10						8.19	10.85	0.697917	5.35595	9.26704
				10.5	11						8.48	11.02	0.733951	5.93197	9.67442
				11.5	12						8.91	11.29	0.790063	6.859	10.3446
				12.5	13						9.4	11.74	0.866734	8.02628	11.5262
				13.5	14						9.78	11.86	0.91099	9.01652	11.8552
Cervus astylodon	OPM-HAN07-1585	12 years	NA	0	At birth									1.25882	1.25882	The first and second LAGs had been erased by remodeling.
				0.5	1
				1.5	2
				2.5	3						6.75	9.19	0.487202	3.03602	5.85311
				3.5	4						8.13	10.34	0.660239	5.24158	8.11113
				4.5	5						8.8	11.6	0.801734	6.61338	11.1498
				5.5	6						9.36	12.15	0.893186	7.92643	12.6748
				6.5	7						9.75	12.63	0.967159	8.93556	14.1092
				7.5	8						10.03	12.9	1.0162	9.71	14.9597
				8.5	9						10.56	13.13	1.08898	11.2945	15.7095
				9.5	10						11.06	13.68	1.18831	12.9374	17.5986
				10.5	11						11.49	14.38	1.29768	14.4702	20.2046
				11.5	12						11.64	14.74	1.34754	15.0318	21.6355
				12.5	13						12.08	15.13	1.43548	16.7616	23.2568
Cervus astylodon	OPM-HAN06-581	15 years	NA	0	At birth									1.25882	1.25882	The first and second LAGs had been erased by remodeling.
				0.5	1
				1.5	2
				2.5	3						5.71	7.77	0.348455	1.85772	3.67852
				3.5	4						6.29	8.4	0.414973	2.46785	4.56421
				4.5	5						6.9	9.19	0.498029	3.23836	5.85311
				5.5	6						7.09	9.48	0.527891	3.50717	6.37858
				6.5	7						7.52	10.04	0.592982	4.16893	7.47649
				7.5	8						7.89	10.77	0.667394	4.8002	9.07919
				8.5	9						8.13	11.25	0.718345	5.24158	10.2435
				9.5	10						8.42	11.76	0.777695	5.8096	11.5806
				10.5	11						8.76	12.17	0.837307	6.52552	12.7326
				11.5	12						9.12	12.49	0.894638	7.34448	13.6807
				12.5	13						9.51	12.85	0.959784	8.30514	14.7998
				13.5	14						9.97	13.26	1.03831	9.54046	16.1437
				14.5	15						10.38	13.89	1.13237	10.7386	18.3563
				15.5	16						10.84	14.35	1.22172	12.1964	20.0882
Cervus astylodon	OPM-HAN07-1590	13 years	NA	0	At birth									1.25882	1.25882	The first LAG had been erased by remodeling.
				0.5	1
				1.5	2						6.6	9.11	0.472228	2.84219	5.7132
				2.5	3						6.84	9.44	0.507128	3.15639	6.30438
				3.5	4						7.04	9.75	0.539097	3.43506	6.89404
				4.5	5						7.37	10.1	0.584627	3.9295	7.60078
				5.5	6						8.21	10.92	0.704135	5.39443	9.43343
				6.5	7						8.71	11.98	0.81953	6.41678	12.1901
				7.5	8						9.33	12.57	0.9211	7.85208	13.9245
				8.5	9						9.93	13.15	1.02557	9.42853	15.7758
				9.5	10						10.59	13.9	1.15611	11.389	18.3929
				10.5	11						10.99	14.36	1.23949	12.6985	20.1269
				11.5	12						11.58	14.8	1.34605	14.8055	21.88
				12.5	13						11.93	15.09	1.4139	16.1579	23.0871
				13.5	14						12.06	15.26	1.44541	16.6803	23.814
Muntiacini gen. et sp. indet.	OPM-HAN06-597	7 years	NA	0	At birth									1.09046	1.09046
				0.5	1						5.71	7.53	0.337692	1.85772	3.37262
				1.5	2						6.62	8.37	0.435184	2.86755	4.51925
				2.5	3						7.02	8.97	0.494561	3.40649	5.47353
				3.5	4						7.6	9.38	0.559895	4.30047	6.19412
				4.5	5						8.17	9.93	0.637179	5.31764	7.252
				5.5	6						8.6	10.49	0.708539	6.18178	8.44092
				6.5	7						8.97	10.99	0.774248	6.99548	9.60172
				7.5	8						9.3	11.43	0.83487	7.77819	10.7035
Muntiacini gen. et sp. indet.	OPM-HAN07-1599	13 years	NA	0	At birth									1.09046	1.09046
				0.5	1						5.83	6.98	0.319605	1.97468	2.73411
				1.5	2						6.65	7.65	0.399552	2.90586	3.52345
				2.5	3						7.35	8.4	0.484905	3.89828	4.56421
				3.5	4						7.95	8.69	0.542596	4.90815	5.01367
				4.5	5						8.44	9.18	0.60852	5.8502	5.8355
				5.5	6						8.91	9.63	0.673898	6.859	6.66179
				6.5	7						9.27	10.07	0.733161	7.70476	7.53847
				7.5	8						9.64	10.39	0.786652	8.64284	8.22013
				8.5	9						10.03	10.7	0.842897	9.71	8.91684
				9.5	10						10.43	10.98	0.899449	10.8912	9.57756
				10.5	11						10.89	11.34	0.969909	12.3623	10.4719
				11.5	12						10.97	11.52	0.992542	12.6308	10.9383
				12.5	13						11.2	11.84	1.0415	13.4241	11.7999
				13.5	14						11.42	11.88	1.06555	14.213	11.9106
Cervus astylodon	OPM-HAN07-1612	8 years	NA	0	At birth				1.25882	1.25882						The first and second LAGs had been erased by remodeling.
				0.5	1
				1.5	2
				2.5	3	7.74	7.73	0.469905	3.68801	3.71348
				3.5	4	8.86	8.82	0.613751	5.35422	5.4276
				4.5	5	9.17	9.09	0.654671	5.88702	5.91949
				5.5	6	10.06	9.98	0.78853	7.60093	7.74459
				6.5	7	10.83	10.4	0.88461	9.31585	8.7198
				7.5	8	11.27	10.87	0.962151	10.3976	9.9023
				8.5	9	11.98	11.33	1.06605	12.3062	11.1564
Cervus astylodon	OPM-HAN07-1610	6 years	NA	0	At birth				1.25882	1.25882
				0.5	1	6.82	6.31	0.33799	2.60132	2.07093
				1.5	2	7.19	6.76	0.381738	3.00945	2.52487
				2.5	3	7.75	7.6	0.4626	3.70117	3.53662
				3.5	4	8.63	9.25	0.626964	4.9795	6.22424
				4.5	5	9.44	9.82	0.72807	6.37764	7.39271
				5.5	6	9.99	10.19	0.79952	7.45592	8.22277
				6.5	7	11.04	10.9	0.945117	9.82268	9.98113
Cervus astylodon	OPM-HAN06-144	NA	NA			11.25	10.82	0.956026	10.3468	9.77182						LAGs were not observed due to poor preservation. External diaphysial measurements were taken.
Cervus astylodon	OPM-HAN07-1604	9 years	NA	0	At birth				1.25882	1.25882
				0.5	1	8.67	7.72	0.525686	5.04343	3.69968
				1.5	2	9.46	8.46	0.628567	6.41499	4.81435
				2.5	3	9.72	8.85	0.675615	6.91317	5.48088
				3.5	4	10.49	9.24	0.761268	8.53118	6.2049
				4.5	5	11.08	9.8	0.852817	9.92117	7.34948
				5.5	6	11.59	10.08	0.917559	11.2324	7.96996
				6.5	7	11.95	10.54	0.989233	12.2214	9.06181
				7.5	8	12.33	11.3	1.09429	13.3236	11.0716
				8.5	9	12.49	11.42	1.12026	13.806	11.4133
				9.5	10	12.64	11.59	1.15059	14.2682	11.909
Cervus astylodon	OPM-HAN07-1603	15 years	NA	0	At birth				1.25882	1.25882						The first, second and third LAGs had been erased by remodeling.
				0.5	1
				1.5	2
				2.5	3
				3.5	4	10.29	8.98	0.725741	8.08999	5.71573
				4.5	5	11.12	9.68	0.845415	10.0203	7.09352
				5.5	6	11.65	10.47	0.957993	11.3936	8.88973
				6.5	7	12.09	11.01	1.04545	12.6204	10.2737
				7.5	8	12.44	11.41	1.1148	13.6541	11.3846
				8.5	9	12.97	11.92	1.21424	15.3195	12.9108
				9.5	10	13.41	12.36	1.30178	16.7962	14.33
				10.5	11	13.7	12.72	1.36867	17.8174	15.564
				11.5	12	14.07	13.09	1.44652	19.1765	16.9023
				12.5	13	14.3	13.46	1.51172	20.0537	18.3137
				13.5	14	14.45	13.73	1.55822	20.6393	19.3906
				14.5	15	14.66	13.81	1.59007	21.4773	19.7175
				15.5	16	14.71	13.98	1.61514	21.68	20.4239
Cervus astylodon	OPM-HAN06-155	18 years	NA	0	At birth				1.25882	1.25882						7 LAGS had been erased by remodeling.
				0.5	1
				1.5	2
				2.5	3
				3.5	4
				4.5	5
				5.5	6
				6.5	7
				7.5	8	11.29	11.52	1.0215	10.4486	11.7032
				8.5	9	11.68	11.89	1.09072	11.4747	12.8176
				9.5	10	12.25	12.47	1.19975	13.0865	14.7
				10.5	11	12.67	12.96	1.28965	14.3618	16.4239
				11.5	12	13.17	13.28	1.37364	15.98	17.6179
				12.5	13	13.4	13.75	1.4471	16.7617	19.472
				13.5	14	13.66	14.24	1.52774	17.6742	21.5359
				14.5	15	13.89	14.43	1.57419	18.5073	22.373
				15.5	16	14.26	14.75	1.65197	19.8993	23.8304
				16.5	17	14.51	14.88	1.69574	20.8766	24.4397
				17.5	18	14.84	15.31	1.78443	22.2127	26.5272
				18.5	19	15	15.52	1.82841	22.8796	27.5876
Cervus astylodon	OPM-HAN06-151	8 years	NA	0	At birth				1.25882	1.25882						4 LAGS had been erased by remodeling.
				0.5	1
				1.5	2
				2.5	3
				3.5	4
				4.5	5	10.38	10.35	0.843777	8.28668	8.59973
				5.5	6	11.41	11.34	1.01622	10.7578	11.1848
				6.5	7	12.08	12.25	1.16223	12.5916	13.9661
				7.5	8	12.83	12.65	1.2747	14.8677	15.3188
				8.5	9	13.61	13.35	1.42702	17.4964	17.8864
Muntiacini gen. et sp. indet.	OPM-HAN06-161	NA	NA			13.9	11.88	1.29694	18.5441	12.7866						LAGs were not observed due to poor preservation. External diaphysial measurements were taken.
Muntiacini gen. et sp. indet.	OPM-HAN06-163	11 years	NA	0	At birth				1.09046	1.09046
				0.5	1	10.76	9.52	0.804524	9.1507	6.7614
				1.5	2	11.19	10.04	0.882376	10.1952	7.87931
				2.5	3	11.52	10.49	0.949113	11.0463	8.93868
				3.5	4	11.97	10.93	1.02755	12.2779	10.0604
				4.5	5	12.4	11.5	1.11998	13.5333	11.6448
				5.5	6	12.67	11.71	1.16526	14.3618	12.2672
				6.5	7	12.94	11.92	1.21144	15.222	12.9108
				7.5	8	13.29	12.11	1.26403	16.3849	13.5118
				8.5	9	13.54	12.31	1.30908	17.2492	14.1639
				9.5	10	13.64	12.62	1.35196	17.6029	15.2145
				10.5	11	13.79	12.82	1.38849	18.1421	15.9186
				11.5	12	13.95	13.11	1.43637	18.7287	16.9768
Muntiacini gen. et sp. indet.	OPM-HAN07-1618	8 years	NA	0	At birth				1.09046	1.09046
				0.5	1	10.09	9.1	0.721145	7.66362	5.93824
				1.5	2	10.65	9.66	0.80801	8.89496	7.05144
				2.5	3	11.26	10.13	0.895855	10.3721	8.08424
				3.5	4	11.71	10.65	0.979482	11.5562	9.33657
				4.5	5	11.99	11.25	1.0594	12.3345	10.9313
				5.5	6	12.65	11.6	1.15249	14.2994	11.9386
				6.5	7	13.13	11.98	1.23541	15.8465	13.0987
				7.5	8	13.68	12.42	1.33444	17.7457	14.5311
				8.5	9	13.93	12.59	1.37742	18.6547	15.1107
Muntiacini gen. et sp. indet.	OPM-HAN07-1623	9 years	NA	0	At birth				1.09046	1.09046
				0.5	1	10.25	9.28	0.747071	8.00353	6.2825
				1.5	2	11.19	9.78	0.859526	10.1952	7.30641
				2.5	3	11.47	10.39	0.935985	10.9145	8.6957
				3.5	4	11.86	10.8	1.006	11.9691	9.71994
				4.5	5	12.16	11.13	1.06296	12.823	10.5992
				5.5	6	12.5	11.35	1.11428	13.8365	11.2132
				6.5	7	12.61	11.59	1.14786	14.175	11.909
				7.5	8	12.86	11.92	1.20395	14.9638	12.9108
				8.5	9	13.05	12.12	1.24223	15.5816	13.544
				9.5	10	13.2	12.39	1.2845	16.0806	14.4303
Muntiacini gen. et sp. indet.	OPM-HAN07-1616	6 years	NA	0	At birth				1.09046	1.09046
				0.5	1	11.6	10.46	0.952971	11.2592	8.86532
				1.5	2	12.4	11.34	1.1044	13.5333	11.1848
				2.5	3	13.65	12.04	1.29077	17.6386	13.2883
				3.5	4	14.29	12.75	1.43098	20.015	15.6698
				4.5	5	14.95	13.41	1.57456	22.6698	18.1186
				5.5	6	15.46	13.85	1.6817	24.8676	19.8822
				6.5	7	15.85	14.36	1.78761	26.6367	22.0622
Sinomegaceros yabei	OMNH-QV-4062	7 years	NA	0	At birth				29.3777	29.3777
				0.4	1	49.88	41.26	16.1639	629.405	459.663
				1.4	2	58.64	48.32	22.2541	983.474	724.105
				2.4	3	59.58	49.62	23.2192	1027.58	781.581
				3.4	4	61.29	50.48	24.2996	1111	821.192
				4.4	5	62.61	51.09	25.1229	1178.26	850.067
				5.4	6	63.66	52	25.9992	1233.58	894.362
				6.4	7	64.44	52.04	26.338	1275.72	896.343
				7.4	8	65.07	53.28	27.2292	1310.42	959.175
Sinomegaceros yabei	OMNH-QV-0362	4 years	NA	0	At birth				29.3777	29.3777
				0.4	1	44.59	35.87	12.562	461.978	307.268
				1.4	2	45.28	36.96	13.144	481.968	334.905
				2.4	3	46.37	37.67	13.719	514.654	353.75
				3.4	4	46.54	38.68	14.1385	519.875	381.731
				4.4	5	47.03	39.23	14.4905	535.114	397.557
Sinomegaceros yabei	OMNH-QV-4068	5 years	NA	0	At birth									29.3777	29.3777
				0.4	1						40.37	42.34	13.4245	578.823	401.093
				1.4	2						43.78	46.52	15.9958	734.394	520.466
				2.4	3						45.79	47.95	17.2444	837.835	565.95
				3.4	4						47.04	49.42	18.2583	906.766	615.273
				4.4	5						47.56	50.9	19.013	936.507	667.62
				5.4	6						48.14	51.2	19.3582	970.431	678.566
Sinomegaceros yabei	OMNH-QV-4067	4 years	NA	0	At birth									29.3777	29.3777
				0.4	1						32.55	37.55	9.59955	307.641	287.714
				1.4	2						34.94	41.71	11.446	378.773	384.794
				2.4	3						37.15	43.04	12.558	453.494	419.712
				3.4	4						39.42	44.11	13.6566	539.741	449.224
				4.4	5						40.29	44.44	14.0625	575.463	458.586
